# Identification of a human Anxa1-associated dopaminergic population linked to Parkinson’s disease vulnerability and sensorimotor putaminal networks

**DOI:** 10.64898/2026.11.20.766782

**Authors:** Elan Schonfeld, Marwan N. Baliki, Mariana H.G. Monje, Behzad Yaghmaeian Salmani, Thomas Perlmann, Thomas S. Hnasko, Jean-Francois Poulin, A. Vania Apkarian, D. James Surmeier, Daniel Dombeck, Rajeshwar Awatramani

## Abstract

The selective loss of dopaminergic (DA) neurons drives motor symptoms of Parkinson’s disease (PD). In mice, *Anxa1*^+^ SNc DA neurons are highly vulnerable in PD models, project to the dorsolateral striatum, and display movement-correlated activity, yet they lack clearly defined human counterparts. We transfer the mouse taxonomy to human using a hierarchical mixture-of-experts model, recovering a human Anxa1-associated population. We find that this was the most depleted subtype in PD brains. A ligand-receptor algorithm, validated against mouse tracing, infers that these neurons preferentially innervate the caudal putamen. There, DaT-SPECT shows the earliest and most severe DA axon loss in PD. Functional connectivity positions this region as a critical node within the somato-cognitive action network, linking DA neuron vulnerability to circuit dysfunction. To translate these insights, we present an interactive portal unifying human datasets with a cross-species FDA Drug Atlas, nominating *CACNA1G* as a candidate neuroprotective target for the Anxa1-associated population.

**Highlights:**

- Transferring the mouse subtype organization to human identifies an Anxa1-associated population more depleted in PD than any existing human subtype
- The inferred preferential target of this population is the caudal putamen in humans
- The Anxa1-associated striatal field loses DAT earliest and most severely in PD and is preferentially connected to the recently identified somato-cognitive action network
- Prodromal risk localizes to this Anxa1-associated field within the posterior putamen
- DopaBase Human unifies human DA datasets with disease risk and drug-target evidence across 11 DA-related diseases
- The FDA Drug Target Atlas provides a first-pass screen for drugs targeting the DA system
- Subtype-resolved pharmacology nominates *CACNA1G* as a candidate neuroprotective target for preclinical testing in PD
