## Supplemental Table 1 for "Identification of a human Anxa1-associated dopaminergic population linked to Parkinson’s disease vulnerability and sensorimotor putaminal networks"

### Sheet: Sheet1
Metric	Held-out (n=2,442)	CV mean (n=24,419)	CV std	Pooled OOF
Accuracy (subtype)	0.88084	0.87436	0.00386	0.87436
Family accuracy	0.95414	0.95639	0.00425	0.95639
Precision (macro)	0.88499	0.87912	0.00514	0.87867
Recall (macro)	0.87344	0.8806	0.00446	0.88059
F1 (macro)	0.87767	0.87938	0.00428	0.8794
Precision (weighted)	0.88106	0.8748	0.00396	0.87447
Recall (weighted)	0.88084	0.87436	0.00386	0.87436
F1 (weighted)	0.88035	0.87416	0.00392	0.87417
Specificity (macro)	0.99289	0.99249	0.00023	0.99249
Specificity (weighted)	0.99118	0.99045	0.00025	0.99045
NPV (macro)	0.9929	0.99249	0.00023	0.99249
NPV (weighted)	0.99132	0.99046	0.00035	0.99046
ROC-AUC (macro)	0.99516	0.9957	0.00026	0.9957
ROC-AUC (weighted)	0.99489	0.99484	0.00021	0.99483
PR-AUC (macro)	0.94319	0.95036	0.00302	0.94975
PR-AUC (weighted)	0.94921	0.94872	0.00199	0.94841
Cohen kappa	0.87202	0.86509	0.00413	0.86509
MCC	0.87207	0.86514	0.00413	0.86512
Mean confidence	0.95488	0.95393	0.0015	0.95393
